# Early-life canine gut microbiome maturation follows a shared age–diet trajectory within persistent host-specific structure

**DOI:** 10.64898/2026.05.25.727648

**Authors:** Tamás Járay, Gábor Gulyás, Md Asaduzzaman, Ákos Dörmő, Zsolt Csabai, Balázs Kakuk, Zsolt Boldogkői, Dóra Tombácz

**Affiliations:** Department of Medical Biology, Albert Szent-Györgyi Medical School, University of Szeged, Somogyi u. 4., 6720 Szeged, Hungary; MTA-SZTE Lendület GeMiNI Research Group, University of Szeged, Somogyi u. 4., 6720 Szeged, Hungary

**Author notes:** **Corresponding author**: DT. **Emails:** TJ GG MA ÁD ZC BK ZB.

**Keywords:** canine gut microbiome, early-life maturation, host identity, shotgun metagenomics, long-read 16S sequencing, virome, functional inference

## Abstract

Early-life gut microbiome maturation remains poorly resolved in dogs. We analyzed 146 fecal samples from 19 Pumi puppies across four dietary stages using paired shotgun metagenomics and Oxford Nanopore full-length 16S sequencing. Bacterial communities shifted from *Escherichia*-rich facultative assemblages during breastfeeding to anaerobe-rich communities after the transition to solid food, with the strongest compositional change occurring during dietary diversification. Functional profiles changed most strongly at the start of complementary feeding, while viral profiles showed increasing phage richness and stage-dependent predicted phage–host associations. Despite this shared dietary trajectory, host identity explained a substantial fraction of microbiome variation and produced persistent dog-specific abundance patterns. Long-read 16S profiles recovered the main developmental signal despite platform-dependent taxonomic bias, and 16S-based functional inference captured pathway-level contrasts concordant with matched metagenomes. These results identify early-life canine gut microbiome maturation as an age-diet-associated but host-constrained ecological process involving coordinated bacterial, viral, and functional restructuring.
