## Supplementary Table S6 for "Early-life canine gut microbiome maturation follows a shared age–diet trajectory within persistent host-specific structure"

group	Df	SumOfSqs	R2	F	Pr..F.	is.significant	label	level	type
dog_alias	19	4.10037192514847	0.211293505949091	1.87308915672694	0.001	TRUE	*	phylum	dog.first
age_groups_all_foodtype	3	1.59502239693949	0.0821920256183749	4.61460285462439	0.001	TRUE	*	phylum	dog.first
Residual	119	13.7106537092056	0.706514468432534					phylum	dog.first
Total	141	19.4060480312936	1					phylum	dog.first
age_groups_all_foodtype	3	2.8173880863625	0.145180929255625	8.15106241195077	0.001	TRUE	*	phylum	age.first
dog_alias	19	2.87800623572547	0.14830460231184	1.31470080557014	0.04	TRUE	*	phylum	age.first
Residual	119	13.7106537092056	0.706514468432534					phylum	age.first
Total	141	19.4060480312936	1					phylum	age.first
age_groups_all_foodtype	3	1.59502239693947	0.0821920256183736	4.61460285462432	0.001	TRUE	*	phylum	margin
dog_alias	19	2.87800623572546	0.14830460231184	1.31470080557014	0.057	FALSE		phylum	margin
Residual	119	13.7106537092056	0.706514468432534					phylum	margin
Total	141	19.4060480312936	1					phylum	margin
dog_alias	19	5.60432263714667	0.20714818010155	1.85887871723785	0.001	TRUE	*	order	dog.first
age_groups_all_foodtype	3	2.56757447725624	0.0949032407080706	5.39365696412805	0.001	TRUE	*	order	dog.first
Residual	119	18.8827583230683	0.697948579190379					order	dog.first
Total	141	27.0546554374712	1					order	dog.first
age_groups_all_foodtype	3	4.20250155808665	0.155333767521064	8.82811852054055	0.001	TRUE	*	order	age.first
dog_alias	19	3.96939555631626	0.146717653288557	1.31659531359377	0.01	TRUE	*	order	age.first
Residual	119	18.8827583230683	0.697948579190379					order	age.first
Total	141	27.0546554374712	1					order	age.first
age_groups_all_foodtype	3	2.56757447725623	0.0949032407080701	5.39365696412802	0.001	TRUE	*	order	margin
dog_alias	19	3.96939555631626	0.146717653288556	1.31659531359377	0.015	TRUE	*	order	margin
Residual	119	18.8827583230683	0.697948579190379					order	margin
Total	141	27.0546554374712	1					order	margin
dog_alias	19	9.12047234824826	0.240552009437362	2.37506141247178	0.001	TRUE	*	genus	dog.first
age_groups_all_foodtype	3	4.74314028184548	0.12510009156054	7.82268474398305	0.001	TRUE	*	genus	dog.first
Residual	119	24.0511500425629	0.634347899002098					genus	dog.first
Total	141	37.9147626726567	1					genus	dog.first
age_groups_all_foodtype	3	8.52485698353128	0.224842683498563	14.0597293579857	0.001	TRUE	*	genus	age.first
dog_alias	19	5.33875564656246	0.140809417499339	1.39026489447136	0.001	TRUE	*	genus	age.first
Residual	119	24.0511500425629	0.634347899002098					genus	age.first
Total	141	37.9147626726567	1					genus	age.first
age_groups_all_foodtype	3	4.74314028184545	0.125100091560539	7.822684743983	0.001	TRUE	*	genus	margin
dog_alias	19	5.33875564656245	0.140809417499339	1.39026489447136	0.002	TRUE	*	genus	margin
Residual	119	24.0511500425629	0.634347899002098					genus	margin
Total	141	37.9147626726567	1					genus	margin
dog_alias	19	10.1565191730331	0.249462790850288	2.49208938782113	0.001	TRUE	*	species	dog.first
age_groups_all_foodtype	3	5.03152201470898	0.123583434701391	7.81898619899916	0.001	TRUE	*	species	dog.first
Residual	119	25.5255222996817	0.626953774448321					species	dog.first
Total	141	40.7135634874238	1					species	dog.first
age_groups_all_foodtype	3	8.65056894976007	0.212473883609628	13.4429858468137	0.001	TRUE	*	species	age.first
dog_alias	19	6.53747223798201	0.160572341942051	1.60408944342936	0.001	TRUE	*	species	age.first
Residual	119	25.5255222996817	0.626953774448321					species	age.first
Total	141	40.7135634874238	1					species	age.first
age_groups_all_foodtype	3	5.03152201470896	0.123583434701391	7.81898619899913	0.001	TRUE	*	species	margin
dog_alias	19	6.53747223798201	0.160572341942051	1.60408944342935	0.001	TRUE	*	species	margin
Residual	119	25.5255222996817	0.626953774448321					species	margin
Total	141	40.7135634874238	1					species	margin
