## Supplementary Table S8B for "Early-life canine gut microbiome maturation follows a shared age–diet trajectory within persistent host-specific structure"

Acidobacteriota	Actinomycetota	Aquificota	Armatimonadota	Bacillota	Bacteroidota	Balneolota	Bdellovibrionota	Calditrichota	Campylobacterota	Candidatus_Absconditabacteria	Candidatus_Cloacimonadota	Candidatus_Saccharibacteria	Chlamydiota	Chlorobiota	Chloroflexota	Chrysiogenota	Cyanobacteriota	Deferribacterota	Deinococcota	Dictyoglomota	Elusimicrobiota	Fibrobacterota	Fusobacteriota	Gemmatimonadota	Ignavibacteriota	Mycoplasmatota	Myxococcota	Nitrospirota	Planctomycetota	Pseudomonadota	Rhodothermota	Spirochaetota	Synergistota	Thermodesulfobacteriota	Thermodesulfobiota	Thermotogota	unknown_Bacteria	Verrucomicrobiota
1.4	2442.26	0	0.38	393986.74	5149.42	0.02	0.02	0.02	1191.2	0	0	0.08	0	0	0	0.06	27.1	0.02	0.28	0	0	0	10013.86	0.06	0	11.16	1.14	0	1.26	9886.88	0	0.12	0.34	3.58	0	0.16	113.6	0.26
0	477.461538461539	0	0	213511.461538462	1808.92307692308	0	0	0	45.8461538461539	0	0	0.0769230769230769	0	0	0	0	0.538461538461538	0.153846153846154	0	0	0	0	1893.07692307692	0	0	42.3846153846154	0.461538461538462	0.0769230769230769	0.0769230769230769	315301	0	0.230769230769231	0.153846153846154	1	0	0.153846153846154	96.6923076923077	0.0769230769230769
0	158.615674695275	0	0	35792.7274255427	320.18130527679	0	0	0	12.734691660301	0	0	0.0769230769230769	0	0	0	0	0.142003718015487	0.0769230769230769	0	0	0	0	368.40040337543	0	0	13.6752411208995	0.171103183771812	0.0769230769230769	0.017257029925658	45663.4655099506	0	0.0686813186813187	0.0384615384615385	0.363410876079504	0	0.0512820512820513	21.6920866165522	0.0153846153846154
1.15384615384615	1137.61538461538	1.30769230769231	0	134889.615384615	10077.7692307692	0.461538461538462	3.23076923076923	0	97.6153846153846	0	0	0	1.30769230769231	1.30769230769231	0.615384615384615	0	20.1538461538462	1.46153846153846	1.69230769230769	0.307692307692308	0.769230769230769	0.538461538461538	507	0.230769230769231	0.692307692307692	40.1538461538462	4.69230769230769	1.30769230769231	3.61538461538462	192383.384615385	0.461538461538462	38.2307692307692	1.53846153846154	21.4615384615385	0.384615384615385	7.76923076923077	1536.92307692308	4.53846153846154
0.409336816848945	784.798961652229	0	0.19	58973.8216129498	967.72175538772	0.00666666666666667	0.00448682778067109	0.02	387.344003307509	0	0	0.08	0	0	0	0.02	10.5942590954979	0.01	0.084613977789351	0	0	0	1643.00534463277	0.03	0	3.4244222939139	0.473793816675347	0	0.327297844525457	1460.6492156839	0	0.0379473111226844	0.0844868277806711	0.642762402406992	0	0.0332593698470565	25.4851817942118	0.0738419333680531
17.18	23413.16	9.02	1.16	183895.44	57516.58	2.18	20.1	1.2	4179.82	1.12	1.22	0.04	8.84	11.32	18.46	1.02	131.96	10.58	31.28	2.36	3.04	2.4	8052.44	3.06	4.1	129.74	57.04	10.32	40.62	12967.76	3.82	214.76	16.8	223.76	2.92	46.1	5285.66	40.28
0.037037037037037	3110.35185185185	0	0	287419.12962963	3644.33333333333	0.037037037037037	0	0.0185185185185185	1807.09259259259	0	0	0.351851851851852	0	0	0.0185185185185185	0.037037037037037	14.5740740740741	0.0555555555555556	0.111111111111111	0	0	0	8569.94444444445	0	0	1.51851851851852	0.388888888888889	0	0.111111111111111	44335.3518518519	0.0185185185185185	0.0925925925925926	0.240740740740741	4.75925925925926	0	0.0555555555555556	77.962962962963	0.037037037037037
0.00830894033457609	1013.24125264849	0	0	51902.5179487691	584.521969448671	0.0123456790123457	0	0.0185185185185185	619.948708392244	0	0	0.351851851851852	0	0	0.0185185185185185	0.0123456790123457	5.58237228067936	0.0185185185185185	0.0432098765432099	0	0	0	1368.9682760164	0	0	0.519035138074173	0.175044091710758	0	0.0394695833413703	6393.69121229552	0.0185185185185185	0.0411915072043251	0.0601851851851852	1.23738029568772	0	0.0175681995938354	17.4903194042827	0.00830894033457609
10.9038461538462	19819.7307692308	4.44230769230769	0.269230769230769	213953.019230769	44261.0384615385	0.423076923076923	6.59615384615385	0.269230769230769	1793.38461538462	0.134615384615385	0.0961538461538462	0	5.19230769230769	2.26923076923077	3.69230769230769	0.807692307692308	46.5961538461538	6.40384615384615	10.7884615384615	0.634615384615385	2.09615384615385	1.09615384615385	4719.44230769231	2.59615384615385	1.61538461538462	38.75	36.7884615384615	4.26923076923077	18.8076923076923	34703.1346153846	3.34615384615385	84.25	4.5	79.1153846153846	1.03846153846154	17.1346153846154	2637.34615384615	18.0384615384615
0.0740740740740741	4167.40740740741	0	0.037037037037037	362048.111111111	4696.62962962963	0	0.037037037037037	0	2281.77777777778	0	0	0.148148148148148	0.0740740740740741	0	0.0740740740740741	0.037037037037037	31.7037037037037	0.111111111111111	0.148148148148148	0	0	0	4485.77777777778	0	0	4.44444444444444	0.740740740740741	0	0.925925925925926	13735.6666666667	0	0.185185185185185	0.222222222222222	1.25925925925926	0	0.148148148148148	134.518518518519	0.259259259259259
0.0206546193469218	1267.33171272781	0	0.0185185185185185	57272.5372699041	906.252020673555	0	0.00830894033457609	0	814.6227474049	0	0	0.148148148148148	0.037037037037037	0	0.0740740740740741	0.0123456790123457	11.969559859943	0.0493827160493827	0.0453459773716131	0	0	0	718.990498876059	0	0	1.69416651499845	0.339790421816058	0	0.192892767559366	1997.54411468423	0	0.0712231173000246	0.0546052366308724	0.372075864229679	0	0.0617283950617284	30.1780712951804	0.0868906790444936
14.7037037037037	46342.4814814815	2	0.851851851851852	184245.444444444	25297.4814814815	1.03703703703704	10.6296296296296	0.703703703703704	2003.18518518519	0.62962962962963	0.666666666666667	0.037037037037037	3	2.44444444444444	10.962962962963	1.66666666666667	72.5925925925926	4.74074074074074	13.9259259259259	0.740740740740741	1.25925925925926	1.40740740740741	1678.03703703704	1.74074074074074	1	49.962962962963	40.6296296296296	4.18518518518519	28.4814814814815	26637.3333333333	4	96.5925925925926	9.25925925925926	127.814814814815	0.703703703703704	15.9259259259259	2974.7037037037	21.2592592592593
