## Supplementary Table S10 for "Early-life canine gut microbiome maturation follows a shared age–diet trajectory within persistent host-specific structure"

category	subcategory	ID	Description	GeneRatio	BgRatio	RichFactor	FoldEnrichment	zScore	pvalue	p.adjust	qvalue	geneID	Count	comparison
Cellular Processes	Cell motility	ko02040	Flagellar assembly	45/1949	50/4437	0.9	2.04889687018984	6.60101127826112	8.42818185010175e-12	2.3936036454289e-09	2.16471196992087e-09	K02386/K02387/K02388/K02389/K02390/K02391/K02392/K02393/K02394/K02395/K02396/K02397/K02398/K02399/K02400/K02401/K02402/K02403/K02405/K02406/K02407/K02408/K02409/K02410/K02411/K02412/K02413/K02414/K02415/K02416/K02417/K02418/K02419/K02420/K02421/K02422/K02423/K02424/K02425/K02556/K02557/K03092/K03516/K09860/K13820	45	Ag2_vs_Ag1
Environmental Information Processing	Signal transduction	ko02020	Two-component system	240/1949	402/4437	0.597014925373134	1.35913556894848	6.68230320053979	1.99448440469461e-11	2.83216785466635e-09	2.5613378670815e-09	K00027/K00245/K00246/K00247/K00370/K00371/K00373/K00374/K00404/K00406/K00411/K00412/K00413/K00425/K00426/K00575/K00626/K00689/K00990/K01034/K01035/K01113/K01179/K01425/K01467/K01546/K01643/K01644/K01646/K01791/K01910/K01915/K02106/K02279/K02282/K02283/K02313/K02398/K02402/K02403/K02405/K02406/K02472/K02488/K02556/K02650/K03092/K03367/K03406/K03408/K03412/K03413/K03415/K03532/K03533/K03563/K03620/…	240	Ag2_vs_Ag1
Cellular Processes	Cellular community - prokaryotes	ko02026	Biofilm formation	44/1949	50/4437	0.88	2.00336582863007	6.31447126904872	8.40842110289754e-11	7.95997197740967e-09	7.19878859335789e-09	K00694/K00975/K02398/K02402/K02403/K02405/K02425/K02777/K03087/K03563/K03567/K04333/K04334/K04335/K04336/K04761/K05851/K06204/K07638/K07648/K07659/K07676/K07677/K07678/K07687/K07689/K07773/K07781/K07782/K11531/K11931/K11935/K11936/K11937/K12687/K14051/K18968/K21084/K21085/K21086/K21087/K21088/K21089/K21090	44	Ag2_vs_Ag1
Metabolism	Global and overview maps	ko01240	Biosynthesis of cofactors	157/1949	263/4437	0.596958174904943	1.3590063735522	5.31227208830608	8.59356522448716e-08	6.10143130938588e-06	5.51797345993386e-06	K00002/K00059/K00077/K00097/K00208/K00228/K00230/K00254/K00275/K00278/K00382/K00568/K00595/K00606/K00610/K00647/K00652/K00762/K00768/K00789/K00793/K00794/K00796/K00833/K00867/K00878/K00946/K00949/K00950/K00966/K00969/K01113/K01195/K01440/K01465/K01497/K01591/K01633/K01661/K01664/K01665/K01698/K01719/K01749/K01756/K01772/K01809/K01845/K01906/K01911/K01916/K01918/K01919/K01920/K01935/K01938/K01950/…	157	Ag2_vs_Ag1
Metabolism	Nucleotide metabolism	ko00240	Pyrimidine metabolism	55/1949	79/4437	0.69620253164557	1.58494132011872	4.64257292043673	2.91128720222498e-06	0.000156051219070146	0.000141128604348093	K00254/K00526/K00527/K00610/K00756/K00757/K00758/K00761/K00762/K00857/K00945/K01119/K01250/K01464/K01465/K01485/K01493/K01494/K01518/K01520/K01591/K01955/K01956/K02566/K02823/K02825/K03465/K03787/K04765/K06016/K06287/K06966/K07023/K07043/K08320/K08722/K08723/K09018/K09019/K09020/K09021/K09023/K09024/K09913/K10213/K11751/K12700/K15519/K16066/K16328/K16329/K17722/K17723/K17828/K21636	55	Ag2_vs_Ag1
Metabolism	Global and overview maps	ko01200	Carbon metabolism	124/1949	209/4437	0.593301435406699	1.35068161564881	4.59616014800263	3.29685674091858e-06	0.000156051219070146	0.000141128604348093	K00027/K00029/K00030/K00034/K00036/K00074/K00116/K00121/K00123/K00124/K00127/K00134/K00140/K00163/K00164/K00170/K00171/K00174/K00175/K00176/K00177/K00194/K00196/K00197/K00198/K00205/K00209/K00242/K00245/K00246/K00247/K00281/K00282/K00283/K00382/K00605/K00615/K00616/K00625/K00626/K00627/K00658/K00830/K00844/K00851/K00855/K00873/K00874/K00886/K00926/K00948/K01006/K01007/K01057/K01070/K01079/K01455/…	124	Ag2_vs_Ag1
Metabolism	Metabolism of cofactors and vitamins	ko00130	Ubiquinone and other terpenoid-quinone biosynthesis	29/1949	37/4437	0.783783783783784	1.78432460166683	4.23981455749261	1.912454239809e-05	0.000775910005865366	0.000701712533102852	K00568/K01075/K01661/K01911/K02361/K02548/K02549/K02551/K02552/K03179/K03181/K03182/K03183/K03184/K03185/K03186/K03809/K08680/K09834/K11782/K11784/K11785/K18240/K18284/K18285/K18800/K19222/K19267/K20810	29	Ag2_vs_Ag1
Cellular Processes	Cell motility	ko02030	Bacterial chemotaxis	22/1949	26/4437	0.846153846153846	1.92631329675968	4.19230183853367	2.23339553578808e-05	0.000792855415204769	0.000717037514121436	K00575/K02410/K02416/K02417/K02556/K02557/K03406/K03408/K03410/K03411/K03412/K03413/K03414/K03415/K03776/K05874/K05875/K05876/K05877/K10108/K12368/K13924	22	Ag2_vs_Ag1
Environmental Information Processing	Membrane transport	ko02010	ABC transporters	197/1949	366/4437	0.538251366120219	1.22535726602125	3.98325451472313	4.55909638203448e-05	0.00134615549934787	0.00121742750867636	K01998/K01999/K02000/K02001/K02002/K02006/K02007/K02008/K02036/K02037/K02038/K02041/K02042/K02044/K02045/K02046/K02047/K02048/K02062/K02063/K02064/K02065/K02066/K02193/K02194/K02196/K02424/K02471/K03523/K05685/K05776/K05813/K05814/K05815/K05816/K05845/K05846/K05847/K06073/K06074/K06159/K06726/K06858/K07091/K07122/K07323/K07335/K09689/K09691/K09694/K09808/K09810/K09815/K09969/K09970/K09971/K09972/…	197	Ag2_vs_Ag1
Metabolism	Carbohydrate metabolism	ko00630	Glyoxylate and dicarboxylate metabolism	49/1949	73/4437	0.671232876712329	1.52809660029379	4.02632595828043	4.73998415263335e-05	0.00134615549934787	0.00121742750867636	K00042/K00090/K00104/K00123/K00124/K00127/K00281/K00282/K00283/K00284/K00382/K00605/K00626/K00830/K00865/K01091/K01433/K01455/K01577/K01608/K01625/K01637/K01638/K01647/K01659/K01682/K01816/K01846/K01847/K01848/K01849/K01895/K01915/K01966/K02437/K03779/K03780/K03781/K04835/K05606/K05825/K07246/K07248/K07749/K11263/K11517/K12972/K19268/K22223	49	Ag2_vs_Ag1
Metabolism	Carbohydrate metabolism	ko00052	Galactose metabolism	41/1949	59/4437	0.694915254237288	1.58201076605995	3.98286554708023	5.82367437733141e-05	0.00150356683923829	0.00135978617040083	K00011/K00094/K00844/K00849/K00883/K00917/K00965/K01182/K01187/K01190/K01193/K01220/K01631/K01684/K01835/K01854/K02079/K02082/K02744/K02745/K02746/K02747/K02773/K02774/K02775/K02786/K02788/K07407/K08302/K10984/K10985/K10986/K12111/K12112/K12308/K15778/K16370/K16371/K17716/K21071/K21621	41	Ag2_vs_Ag1
Human Diseases	Drug resistance: antimicrobial	ko01503	Cationic antimicrobial peptide (CAMP) resistance	35/1949	49/4437	0.714285714285714	1.62610862713479	3.90023628912598	8.35844564791358e-05	0.00197816547000621	0.00178900064744817	K01401/K03367/K03673/K03739/K03740/K03760/K06079/K07637/K07640/K07643/K07660/K07662/K07771/K07806/K10011/K10012/K12340/K12962/K12963/K12973/K12975/K13014/K13632/K14188/K18138/K19077/K19080/K19226/K19227/K19228/K19229/K19230/K19236/K19238/K19239	35	Ag2_vs_Ag1
Environmental Information Processing	Membrane transport	ko02060	Phosphotransferase system (PTS)	45/1949	69/4437	0.652173913043478	1.48470787694916	3.59120178512046	0.00026858358061543	0.00586751822267556	0.00530642863726033	K02744/K02745/K02746/K02747/K02753/K02757/K02759/K02760/K02761/K02768/K02769/K02770/K02773/K02774/K02775/K02777/K02779/K02781/K02782/K02784/K02786/K02788/K02791/K02793/K02798/K02800/K02806/K02810/K02812/K02813/K02814/K02815/K02819/K02821/K02822/K03475/K08483/K08484/K08485/K10984/K10985/K10986/K11183/K11192/K20118	45	Ag2_vs_Ag1
Metabolism	Carbohydrate metabolism	ko00640	Propanoate metabolism	46/1949	72/4437	0.638888888888889	1.4544638276039	3.4407248681349	0.000463399473580616	0.00940038932120679	0.00850146402659176	K00005/K00140/K00166/K00167/K00170/K00171/K00382/K00625/K00656/K00932/K01026/K01637/K01659/K01682/K01699/K01720/K01782/K01825/K01847/K01848/K01849/K01895/K01902/K01903/K01908/K01962/K01963/K01966/K02160/K03417/K05606/K07250/K08325/K09699/K11263/K11264/K13788/K13919/K13920/K13921/K13922/K13923/K15024/K17489/K18471/K19745	46	Ag2_vs_Ag1
Genetic Information Processing	Folding, sorting and degradation	ko04122	Sulfur relay system	17/1949	21/4437	0.80952380952381	1.84292311075277	3.42656974947259	0.000582299301415937	0.0110248667734751	0.0099705985645957	K00566/K01011/K03148/K03154/K03635/K03636/K03637/K03638/K03831/K04085/K07235/K07236/K07237/K11179/K21028/K21029/K21147	17	Ag2_vs_Ag1
Metabolism	Nucleotide metabolism	ko00230	Purine metabolism	74/1949	127/4437	0.582677165354331	1.32649491158397	3.30381821217708	0.000687426149100332	0.0119418209861593	0.0107998677562004	K00073/K00088/K00364/K00526/K00527/K00764/K00769/K00839/K00856/K00860/K00892/K00926/K00942/K00948/K00951/K00956/K00957/K00958/K01119/K01129/K01139/K01239/K01241/K01428/K01430/K01466/K01483/K01487/K01518/K01524/K01525/K01589/K01756/K01768/K01835/K01839/K01923/K01951/K01952/K02083/K02381/K02566/K03651/K03783/K03787/K03816/K04765/K05851/K05873/K06966/K07023/K07127/K07816/K08289/K08312/K08722/K09913/…	74	Ag2_vs_Ag1
Metabolism	Glycan biosynthesis and metabolism	ko00552	Teichoic acid biosynthesis	15/1949	18/4437	0.833333333333333	1.89712673165726	3.37523914785538	0.000714827312551788	0.0119418209861593	0.0107998677562004	K00712/K02851/K03367/K03429/K03739/K03740/K05946/K06153/K07271/K09809/K13678/K14188/K19002/K21285/K21592	15	Ag2_vs_Ag1
Metabolism	Global and overview maps	ko01232	Nucleotide metabolism	52/1949	85/4437	0.611764705882353	1.39271421241662	3.23532667568992	0.000923951234161723	0.0145778972501072	0.0131838655634772	K00088/K00364/K00526/K00527/K00756/K00757/K00758/K00761/K00769/K00856/K00857/K00892/K00942/K00945/K01129/K01239/K01241/K01250/K01485/K01487/K01493/K01494/K01520/K01756/K01951/K02566/K02825/K03465/K03783/K03787/K03816/K04765/K06287/K06966/K07023/K07043/K08320/K08722/K08723/K09913/K10213/K11177/K11751/K12700/K13479/K13480/K13481/K13483/K15518/K15519/K20881/K21636	52	Ag2_vs_Ag1
Metabolism	Metabolism of cofactors and vitamins	ko00790	Folate biosynthesis	31/1949	46/4437	0.673913043478261	1.53419813951413	3.22311698453677	0.0010684619386305	0.0159706942405823	0.0144434744058639	K00011/K00796/K00950/K01113/K01497/K01633/K01664/K01665/K02619/K03342/K03635/K03637/K03638/K03750/K03752/K03831/K06879/K06897/K06920/K07589/K08310/K09007/K09457/K11754/K13818/K13938/K13940/K14652/K19965/K20967/K22391	31	Ag2_vs_Ag1
Metabolism	Energy metabolism	ko00720	Other carbon fixation pathways	42/1949	67/4437	0.626865671641791	1.42709234739591	3.11741752840609	0.00142327148023514	0.0199869124896909	0.0180756362026856	K00170/K00171/K00174/K00175/K00176/K00177/K00194/K00196/K00197/K00198/K00242/K00245/K00246/K00247/K00625/K00626/K01006/K01007/K01676/K01677/K01678/K01679/K01682/K01847/K01848/K01849/K01895/K01902/K01903/K01938/K01960/K01962/K01963/K02160/K05606/K13788/K14138/K15016/K15023/K15024/K18209/K22015	42	Ag2_vs_Ag1
Metabolism	Metabolism of cofactors and vitamins	ko00785	Lipoic acid metabolism	17/1949	22/4437	0.772727272727273	1.75915387844582	3.15901946475872	0.00151370401762672	0.0199869124896909	0.0180756362026856	K00163/K00164/K00166/K00167/K00281/K00282/K00283/K00382/K00605/K00627/K00658/K02437/K03644/K03800/K03801/K09699/K16869	17	Ag2_vs_Ag1
Metabolism	Carbohydrate metabolism	ko00620	Pyruvate metabolism	59/1949	100/4437	0.59	1.34316572601334	3.07174878385274	0.00154828195342676	0.0199869124896909	0.0180756362026856	K00001/K00002/K00027/K00029/K00090/K00101/K00116/K00121/K00138/K00156/K00163/K00170/K00171/K00174/K00175/K00245/K00246/K00247/K00382/K00625/K00626/K00627/K00656/K00873/K01006/K01007/K01026/K01069/K01571/K01573/K01638/K01676/K01677/K01678/K01679/K01895/K01960/K01962/K01963/K02160/K03777/K04020/K04021/K04022/K04073/K05523/K07248/K11263/K12957/K12972/K13788/K13953/K13954/K13979/K15024/K18118/K18930/…	59	Ag2_vs_Ag1
Metabolism	Carbohydrate metabolism	ko00520	Amino sugar and nucleotide sugar metabolism	51/1949	85/4437	0.6	1.36593124679323	3.01467857996087	0.00190664577582946	0.0235429304493725	0.0212916050023976	K00075/K00790/K00844/K00847/K00849/K00884/K00885/K00886/K00965/K00966/K00971/K00972/K00975/K00992/K01198/K01209/K01443/K01787/K01788/K01791/K01809/K01810/K01835/K01854/K02079/K02744/K02745/K02746/K02747/K02777/K02779/K02791/K02793/K04042/K05305/K07102/K07106/K08678/K08679/K09001/K10984/K10985/K10986/K11192/K12373/K13381/K15778/K15921/K16011/K17716/K20118	51	Ag2_vs_Ag1
Metabolism	Glycan biosynthesis and metabolism	ko00540	Lipopolysaccharide biosynthesis	28/1949	42/4437	0.666666666666667	1.51770138532581	2.98332819713805	0.0023807621376641	0.0281723519623586	0.025478331648686	K00748/K00912/K02535/K02560/K02841/K02843/K02844/K02847/K02848/K02849/K02850/K03269/K03275/K03276/K03277/K03278/K03760/K09778/K09949/K12973/K12974/K12975/K12983/K12985/K16363/K19353/K19354/K19803	28	Ag2_vs_Ag1
Metabolism	Carbohydrate metabolism	ko00051	Fructose and mannose metabolism	51/1949	86/4437	0.593023255813954	1.35004832531889	2.90107654968655	0.00271407850080247	0.030831931769116	0.0278835854398232	K00007/K00008/K00011/K00068/K00844/K00847/K00879/K00881/K00966/K00971/K01218/K01623/K01624/K01629/K01711/K01803/K01805/K01809/K01813/K02377/K02446/K02768/K02769/K02770/K02781/K02782/K02793/K02798/K02800/K02812/K02813/K02814/K02815/K03841/K04041/K05305/K07026/K07046/K11645/K12660/K12661/K15778/K16011/K16370/K17195/K17742/K18333/K18334/K19270/K19956/K21071	51	Ag2_vs_Ag1
Environmental Information Processing	Membrane transport	ko03070	Bacterial secretion system	40/1949	65/4437	0.615384615384615	1.40095512491613	2.88196611913076	0.00301190183689929	0.0328992354492076	0.0297532003321225	K02452/K02453/K02454/K02455/K02456/K02457/K02458/K02459/K02460/K02461/K02462/K02464/K03070/K03071/K03072/K03073/K03074/K03110/K03117/K03118/K03194/K03195/K03196/K03199/K03201/K03203/K03204/K03222/K03425/K11891/K11892/K11903/K11904/K11906/K11907/K11912/K12257/K12340/K12341/K13301	40	Ag2_vs_Ag1
Metabolism	Energy metabolism	ko00920	Sulfur metabolism	41/1949	68/4437	0.602941176470588	1.37262698819908	2.74040177765329	0.00455905862199699	0.0479545425424869	0.0433688227589577	K00184/K00185/K00299/K00380/K00381/K00385/K00641/K00860/K00956/K00957/K00958/K01011/K01082/K01739/K02045/K02046/K02047/K02048/K02439/K03119/K04091/K06881/K07306/K07307/K07308/K08352/K08353/K08354/K08358/K10831/K11180/K15551/K15552/K15553/K15554/K15555/K16950/K16951/K17228/K17725/K18367	41	Ag2_vs_Ag1
Genetic Information Processing	Translation	ko00970	Aminoacyl-tRNA biosynthesis	20/1181	32/4437	0.625	2.34811600338696	4.6090117620056	2.04029314254115e-05	0.004957912336375	0.0047034126128054	K01867/K01868/K01869/K01872/K01873/K01874/K01875/K01876/K01879/K01881/K01883/K01887/K01889/K01890/K01892/K02433/K02434/K02435/K04567/K09698	20	Ag3_vs_Ag2
Environmental Information Processing	Signal transduction	ko02020	Two-component system	138/1181	402/4437	0.343283582089552	1.28971147648717	3.66805193344913	0.000206636332710444	0.0251063144243189	0.0238175562439932	K00027/K00244/K00247/K00370/K00373/K00374/K00425/K00575/K00689/K01034/K01035/K01077/K01467/K02106/K02313/K02472/K02488/K02491/K02584/K02650/K02658/K02667/K03367/K03408/K03532/K03533/K03739/K03740/K05339/K05876/K07260/K07346/K07347/K07636/K07637/K07644/K07645/K07648/K07653/K07654/K07659/K07660/K07662/K07663/K07664/K07665/K07668/K07679/K07684/K07685/K07688/K07691/K07692/K07693/K07697/K07698/K07699/…	138	Ag3_vs_Ag2
Metabolism	Glycan biosynthesis and metabolism	ko00552	Teichoic acid biosynthesis	12/1181	18/4437	0.666666666666667	2.50465707027942	3.85203568192198	0.000424765399237002	0.0344059973381972	0.032639867520317	K02851/K03367/K03739/K03740/K05946/K07271/K13678/K14188/K19002/K19005/K19302/K21285	12	Ag3_vs_Ag2
Metabolism	Energy metabolism	ko00195	Photosynthesis	8/1181	10/4437	0.8	3.00558848433531	3.82353954089696	0.00065201311796754	0.0396097969165281	0.0375765454828661	K02108/K02109/K02110/K02111/K02112/K02113/K02115/K02636	8	Ag3_vs_Ag2
Environmental Information Processing	Membrane transport	ko02060	Phosphotransferase system (PTS)	33/696	69/4437	0.478260869565217	3.04891304347826	7.39798237238684	2.63765213599689e-10	5.80283469919316e-08	5.35859854997263e-08	K02744/K02750/K02761/K02768/K02769/K02770/K02771/K02773/K02774/K02777/K02781/K02783/K02786/K02788/K02791/K02793/K02794/K02795/K02796/K02798/K02806/K02810/K02819/K02821/K08483/K19506/K19507/K19508/K19509/K20112/K20113/K20114/K20118	33	Ag4_vs_Ag3
Metabolism	Global and overview maps	ko01200	Carbon metabolism	62/696	209/4437	0.296650717703349	1.89114832535885	5.69196450925468	1.27309355803875e-07	1.40040291384262e-05	1.29319503527094e-05	K00018/K00027/K00033/K00034/K00036/K00058/K00123/K00125/K00140/K00161/K00162/K00169/K00170/K00171/K00172/K00196/K00248/K00600/K00830/K00844/K00851/K00925/K00948/K01006/K01057/K01595/K01624/K01677/K01678/K01679/K01783/K01807/K01834/K01846/K01848/K01849/K01895/K01902/K01903/K01962/K01963/K02160/K03389/K03737/K04835/K06859/K07404/K08094/K11261/K11263/K13788/K14080/K14083/K14127/K14534/K15633/K15634/…	62	Ag4_vs_Ag3
Metabolism	Global and overview maps	ko01230	Biosynthesis of amino acids	54/696	184/4437	0.293478260869565	1.87092391304348	5.20412799888479	1.25704345170567e-06	6.92649168060439e-05	6.39623394429018e-05	K00003/K00013/K00014/K00052/K00058/K00145/K00290/K00549/K00600/K00620/K00765/K00766/K00800/K00817/K00821/K00841/K00872/K00931/K00948/K01476/K01496/K01624/K01626/K01655/K01693/K01695/K01696/K01703/K01733/K01735/K01739/K01760/K01783/K01807/K01814/K01834/K02500/K02501/K02502/K03340/K04092/K05822/K06209/K08094/K09758/K11358/K13498/K13829/K13853/K14260/K15633/K15634/K18649/K22305	54	Ag4_vs_Ag3
Metabolism	Carbohydrate metabolism	ko00620	Pyruvate metabolism	35/696	100/4437	0.35	2.23125	5.37103604428679	1.25936212374625e-06	6.92649168060439e-05	6.39623394429018e-05	K00001/K00002/K00016/K00027/K00128/K00158/K00161/K00162/K00169/K00170/K00171/K00172/K00925/K01006/K01069/K01512/K01595/K01596/K01655/K01677/K01678/K01679/K01759/K01895/K01962/K01963/K02160/K02594/K03737/K03778/K11263/K12972/K13788/K13953/K22212	35	Ag4_vs_Ag3
Metabolism	Energy metabolism	ko00680	Methane metabolism	32/696	90/4437	0.355555555555556	2.26666666666667	5.23594783354984	2.44443765290848e-06	0.000107555256727973	9.93213614760709e-05	K00018/K00058/K00123/K00125/K00169/K00170/K00171/K00172/K00196/K00600/K00830/K00925/K01595/K01624/K01834/K01895/K03389/K05979/K08094/K11212/K11261/K12234/K13788/K14080/K14083/K14127/K15633/K15634/K16179/K18933/K22015/K22305	32	Ag4_vs_Ag3
Metabolism	Carbohydrate metabolism	ko00040	Pentose and glucuronate interconversions	24/696	60/4437	0.4	2.55	5.21345446250521	4.32814946767217e-06	0.000158698813814646	0.000146549622326444	K00002/K00007/K00011/K00039/K00078/K00699/K00848/K00853/K00854/K00875/K00879/K01628/K01731/K01783/K01804/K01805/K01815/K01818/K03077/K05351/K05352/K09988/K21030/K22397	24	Ag4_vs_Ag3
Metabolism	Xenobiotics biodegradation and metabolism	ko00633	Nitrotoluene degradation	9/696	13/4437	0.692307692307692	4.41346153846154	5.31576367631178	2.15926906693939e-05	0.000678627421038095	0.000626675082585418	K00169/K00170/K00171/K00172/K00196/K06281/K06282/K11180/K11181	9	Ag4_vs_Ag3
Metabolism	Carbohydrate metabolism	ko00051	Fructose and mannose metabolism	28/696	86/4437	0.325581395348837	2.07558139534884	4.34414687150649	6.65199213124359e-05	0.00182929783609199	0.00168925589648686	K00007/K00009/K00011/K00064/K00844/K00848/K00879/K01624/K01628/K01805/K01809/K01818/K02768/K02769/K02770/K02771/K02781/K02783/K02793/K02794/K02795/K02796/K02798/K07046/K17195/K18333/K18334/K19270	28	Ag4_vs_Ag3
Metabolism	Carbohydrate metabolism	ko00010	Glycolysis / Gluconeogenesis	26/696	79/4437	0.329113924050633	2.09810126582279	4.24735791290617	9.8499572094258e-05	0.00239988587218671	0.00221616255182792	K00001/K00002/K00016/K00128/K00161/K00162/K00169/K00170/K00171/K00172/K00844/K01006/K01223/K01596/K01624/K01785/K01834/K01895/K02777/K02791/K03737/K06859/K13953/K15633/K15634/K20118	26	Ag4_vs_Ag3
Metabolism	Glycan biosynthesis and metabolism	ko00552	Teichoic acid biosynthesis	10/696	18/4437	0.555555555555556	3.54166666666667	4.66014445897141	0.000111524725628047	0.00239988587218671	0.00221616255182792	K02851/K03367/K03739/K03740/K14188/K18704/K19005/K19302/K21285/K21592	10	Ag4_vs_Ag3
Metabolism	Energy metabolism	ko00720	Other carbon fixation pathways	23/696	67/4437	0.343283582089552	2.1884328358209	4.22744396735177	0.000119994293609336	0.00239988587218671	0.00221616255182792	K00169/K00170/K00171/K00172/K00196/K00925/K01006/K01595/K01677/K01678/K01679/K01848/K01849/K01895/K01902/K01903/K01962/K01963/K02160/K03737/K13788/K14534/K22015	23	Ag4_vs_Ag3
Metabolism	Amino acid metabolism	ko00340	Histidine metabolism	13/696	30/4437	0.433333333333333	2.7625	4.17757987395879	0.000277775221075107	0.0050925457197103	0.00470268576030664	K00013/K00128/K00765/K00817/K01479/K01496/K01590/K01693/K01814/K02500/K02501/K02502/K18649	13	Ag4_vs_Ag3
Metabolism	Lipid metabolism	ko00561	Glycerolipid metabolism	15/696	40/4437	0.375	2.390625	3.81038035958305	0.000632301946494144	0.0107004944791317	0.00988131786828905	K00002/K00005/K00011/K00128/K00865/K01046/K01054/K05878/K05879/K05881/K06119/K07407/K13677/K19003/K19005	15	Ag4_vs_Ag3
Metabolism	Carbohydrate metabolism	ko00640	Propanoate metabolism	21/696	72/4437	0.291666666666667	1.859375	3.17076002436366	0.00258428154854469	0.040610138619988	0.0375012284864004	K00005/K00016/K00140/K00169/K00170/K00171/K00172/K00248/K00823/K00925/K01734/K01848/K01849/K01895/K01902/K01903/K01962/K01963/K02160/K11263/K13788	21	Ag4_vs_Ag3
Metabolism	Carbohydrate metabolism	ko00500	Starch and sucrose metabolism	22/696	78/4437	0.282051282051282	1.79807692307692	3.06693911444974	0.00327706785846585	0.0480636619241658	0.0443841471357129	K00688/K00690/K00691/K00696/K00844/K01187/K01200/K01208/K01214/K01223/K01226/K01232/K01838/K02750/K02761/K02777/K02791/K02810/K02819/K05350/K06859/K16147	22	Ag4_vs_Ag3
Metabolism	Carbohydrate metabolism	ko00660	C5-Branched dibasic acid metabolism	8/696	18/4437	0.444444444444444	2.83333333333333	3.36141567532364	0.00355786797027801	0.0489206845913226	0.0451755604120826	K00052/K01575/K01703/K01846/K01902/K01903/K04835/K19268	8	Ag4_vs_Ag3
