## Supplementary Table S11 for "Early-life canine gut microbiome maturation follows a shared age–diet trajectory within persistent host-specific structure"

group	Df	SumOfSqs	R2	F	Pr..F.	is.significant	label	level
age_groups_all_foodtype	3	5.49152010778067	0.071982038107019	20.8332558538328	0.001	TRUE	*	phylum
target.subfragment	2	33.5452775715154	0.439706565954687	190.891775852293	0.001	TRUE	*	phylum
Residual	424	37.2546109616792	0.488327962617536					phylum
Total	429	76.2901447666176	1					phylum
age_groups_all_foodtype	3	8.362230115638	0.0882719991519259	21.1723388045672	0.001	TRUE	*	order
target.subfragment	2	30.5511727996537	0.322499268995017	116.028817512719	0.001	TRUE	*	order
Residual	424	55.8210345702836	0.589248830528238					order
Total	429	94.7325334871557	1					order
age_groups_all_foodtype	3	18.6844734752659	0.143907194026236	30.1666745872795	0.001	TRUE	*	genus
target.subfragment	2	23.6230428878266	0.181943891587246	57.2102271307063	0.001	TRUE	*	genus
Residual	424	87.5382836844439	0.674216952999884					genus
Total	429	129.836966120398	1					genus
age_groups_all_foodtype	3	19.5035910831796	0.136899204708626	27.7083832534661	0.001	TRUE	*	species
target.subfragment	2	23.5009867473682	0.164957641998417	50.0811115901851	0.001	TRUE	*	species
Residual	424	99.482799647332	0.698287617691737					species
Total	429	142.466796097836	1					species
