## Supplementary Table S12 for "Early-life canine gut microbiome maturation follows a shared age–diet trajectory within persistent host-specific structure"

age_groups_all_foodtype	sd	mean	method	metric
All_Ag4_solid_diet	0.203014492022239	0.57053367901993	NanoClust_PICRUST2_default_vs_WGS_SQM_R1.2	retention_ratio
All_Ag2_breastmilk/complementary	0.183382245946506	0.473667596517225	NanoClust_PICRUST2_default_vs_WGS_SQM_R1.2	retention_ratio
All_Ag3_transition_to_solid	0.172614288590854	0.486510675624973	NanoClust_PICRUST2_default_vs_WGS_SQM_R1.2	retention_ratio
All_Ag1_breastmilk	0.272919214058316	0.531624934217362	NanoClust_PICRUST2_default_vs_WGS_SQM_R1.2	retention_ratio
All_Ag4_solid_diet	0.0871258815914363	0.799643500729153	NanoASV_PICRUST2_NonChim_minAln0.8_maxNSTI0.2_vs_WGS_SQM_R1.2	retention_ratio
All_Ag2_breastmilk/complementary	0.13929164364637	0.898206442554959	NanoASV_PICRUST2_NonChim_minAln0.8_maxNSTI0.2_vs_WGS_SQM_R1.2	retention_ratio
All_Ag3_transition_to_solid	0.0806468027892931	0.778806452278261	NanoASV_PICRUST2_NonChim_minAln0.8_maxNSTI0.2_vs_WGS_SQM_R1.2	retention_ratio
All_Ag1_breastmilk	0.0296938737050454	0.911660628042948	NanoASV_PICRUST2_NonChim_minAln0.8_maxNSTI0.2_vs_WGS_SQM_R1.2	retention_ratio
All_Ag4_solid_diet	0.212792590703565	0.695482558544302	NanoClust_PICRUST2_NonChim_minAln0.8_maxNSTI0.2_vs_WGS_SQM_R1.2	retention_ratio
All_Ag2_breastmilk/complementary	0.195138760339016	0.719633270461381	NanoClust_PICRUST2_NonChim_minAln0.8_maxNSTI0.2_vs_WGS_SQM_R1.2	retention_ratio
All_Ag3_transition_to_solid	0.184413635706789	0.693674891774642	NanoClust_PICRUST2_NonChim_minAln0.8_maxNSTI0.2_vs_WGS_SQM_R1.2	retention_ratio
All_Ag1_breastmilk	0.222796624602847	0.570940026256351	NanoClust_PICRUST2_NonChim_minAln0.8_maxNSTI0.2_vs_WGS_SQM_R1.2	retention_ratio
