## Supplementary Table S13 for "Early-life canine gut microbiome maturation follows a shared age–diet trajectory within persistent host-specific structure"

method	metric	age_groups_all_foodtype	mean	sd
NanoASV_PICRUST2_NonChim_minAln0.8_maxNSTI0.2_vs_WGS_SQM_R1.2	precision	All_Ag4_solid_diet	0.729230231630984	0.0884564427083267
NanoASV_PICRUST2_NonChim_minAln0.8_maxNSTI0.2_vs_WGS_SQM_R1.2	precision	All_Ag2_breastmilk/complementary	0.790900462622814	0.0477602369722733
NanoASV_PICRUST2_NonChim_minAln0.8_maxNSTI0.2_vs_WGS_SQM_R1.2	precision	All_Ag3_transition_to_solid	0.729186195120791	0.0698407006511398
NanoASV_PICRUST2_NonChim_minAln0.8_maxNSTI0.2_vs_WGS_SQM_R1.2	precision	All_Ag1_breastmilk	0.77933536497341	0.0399064517431245
NanoClust_PICRUST2_NonChim_minAln0.8_maxNSTI0.2_vs_WGS_SQM_R1.2	precision	All_Ag4_solid_diet	0.87414900710564	0.0642846874204853
NanoClust_PICRUST2_NonChim_minAln0.8_maxNSTI0.2_vs_WGS_SQM_R1.2	precision	All_Ag2_breastmilk/complementary	0.891424641516995	0.0385403954352649
NanoClust_PICRUST2_NonChim_minAln0.8_maxNSTI0.2_vs_WGS_SQM_R1.2	precision	All_Ag3_transition_to_solid	0.878620973778098	0.0630524546891107
NanoClust_PICRUST2_NonChim_minAln0.8_maxNSTI0.2_vs_WGS_SQM_R1.2	precision	All_Ag1_breastmilk	0.903706901740198	0.0356962039933346
NanoClust_PICRUST2_default_vs_WGS_SQM_R1.2	precision	All_Ag4_solid_diet	0.902522927355336	0.0505759861836422
NanoClust_PICRUST2_default_vs_WGS_SQM_R1.2	precision	All_Ag2_breastmilk/complementary	0.904847521172179	0.0393473169311272
NanoClust_PICRUST2_default_vs_WGS_SQM_R1.2	precision	All_Ag3_transition_to_solid	0.889363770420626	0.06420867596448
NanoClust_PICRUST2_default_vs_WGS_SQM_R1.2	precision	All_Ag1_breastmilk	0.888357206229833	0.0621928978038586
NanoASV_PICRUST2_NonChim_minAln0.8_maxNSTI0.2_vs_WGS_SQM_R1.2	recall	All_Ag4_solid_diet	0.86693525956341	0.0302019504095992
NanoASV_PICRUST2_NonChim_minAln0.8_maxNSTI0.2_vs_WGS_SQM_R1.2	recall	All_Ag2_breastmilk/complementary	0.89171236985547	0.0281595490834496
NanoASV_PICRUST2_NonChim_minAln0.8_maxNSTI0.2_vs_WGS_SQM_R1.2	recall	All_Ag3_transition_to_solid	0.862173781041295	0.0391370696288812
NanoASV_PICRUST2_NonChim_minAln0.8_maxNSTI0.2_vs_WGS_SQM_R1.2	recall	All_Ag1_breastmilk	0.899749475583803	0.0246338185714909
NanoClust_PICRUST2_NonChim_minAln0.8_maxNSTI0.2_vs_WGS_SQM_R1.2	recall	All_Ag4_solid_diet	0.731221830807962	0.0738749548311105
NanoClust_PICRUST2_NonChim_minAln0.8_maxNSTI0.2_vs_WGS_SQM_R1.2	recall	All_Ag2_breastmilk/complementary	0.789461936683817	0.0691123282242476
NanoClust_PICRUST2_NonChim_minAln0.8_maxNSTI0.2_vs_WGS_SQM_R1.2	recall	All_Ag3_transition_to_solid	0.735146979436616	0.0575496363300543
NanoClust_PICRUST2_NonChim_minAln0.8_maxNSTI0.2_vs_WGS_SQM_R1.2	recall	All_Ag1_breastmilk	0.812282265592182	0.0301712506086006
NanoClust_PICRUST2_default_vs_WGS_SQM_R1.2	recall	All_Ag4_solid_diet	0.669538906819758	0.091007985037378
NanoClust_PICRUST2_default_vs_WGS_SQM_R1.2	recall	All_Ag2_breastmilk/complementary	0.734232958070442	0.116866963651892
NanoClust_PICRUST2_default_vs_WGS_SQM_R1.2	recall	All_Ag3_transition_to_solid	0.698766644390002	0.074036577401138
NanoClust_PICRUST2_default_vs_WGS_SQM_R1.2	recall	All_Ag1_breastmilk	0.769054966721966	0.138955583628353
NanoASV_PICRUST2_NonChim_minAln0.8_maxNSTI0.2_vs_WGS_SQM_R1.2	F1	All_Ag4_solid_diet	0.787898555305384	0.0494839601942323
NanoASV_PICRUST2_NonChim_minAln0.8_maxNSTI0.2_vs_WGS_SQM_R1.2	F1	All_Ag2_breastmilk/complementary	0.836833529450566	0.0208576624684822
NanoASV_PICRUST2_NonChim_minAln0.8_maxNSTI0.2_vs_WGS_SQM_R1.2	F1	All_Ag3_transition_to_solid	0.787046053152555	0.0306038786737346
NanoASV_PICRUST2_NonChim_minAln0.8_maxNSTI0.2_vs_WGS_SQM_R1.2	F1	All_Ag1_breastmilk	0.834965300486564	0.0319722366676078
NanoClust_PICRUST2_NonChim_minAln0.8_maxNSTI0.2_vs_WGS_SQM_R1.2	F1	All_Ag4_solid_diet	0.791297710245322	0.0401096638195953
NanoClust_PICRUST2_NonChim_minAln0.8_maxNSTI0.2_vs_WGS_SQM_R1.2	F1	All_Ag2_breastmilk/complementary	0.834708541119076	0.0380548278436202
NanoClust_PICRUST2_NonChim_minAln0.8_maxNSTI0.2_vs_WGS_SQM_R1.2	F1	All_Ag3_transition_to_solid	0.797264495665665	0.0343094646259469
NanoClust_PICRUST2_NonChim_minAln0.8_maxNSTI0.2_vs_WGS_SQM_R1.2	F1	All_Ag1_breastmilk	0.855202183798712	0.0271904308205775
NanoClust_PICRUST2_default_vs_WGS_SQM_R1.2	F1	All_Ag4_solid_diet	0.762785607504794	0.0512351210272458
NanoClust_PICRUST2_default_vs_WGS_SQM_R1.2	F1	All_Ag2_breastmilk/complementary	0.803343514790038	0.0733414366741872
NanoClust_PICRUST2_default_vs_WGS_SQM_R1.2	F1	All_Ag3_transition_to_solid	0.777757219970837	0.0413502262116518
NanoClust_PICRUST2_default_vs_WGS_SQM_R1.2	F1	All_Ag1_breastmilk	0.818896145801465	0.118598481112688
