## Supplementary Table S14 for "Early-life canine gut microbiome maturation follows a shared age–diet trajectory within persistent host-specific structure"

metric	contrast	mean	sd
rho_perm_spear	All_Ag1_breastmilk vs All_Ag2_breastmilk/complementary	0.000849575758129988	0.0142867058994172
rho_perm_spear	All_Ag2_breastmilk/complementary vs All_Ag3_transition_to_solid	0.00281244777148012	0.0123143387448478
rho_perm_spear	All_Ag3_transition_to_solid vs All_Ag4_solid_diet	0.00124417319675189	0.0134636747331139
rho_perm_pear	All_Ag1_breastmilk vs All_Ag2_breastmilk/complementary	-0.00120670920969832	0.0141429534533625
rho_perm_pear	All_Ag2_breastmilk/complementary vs All_Ag3_transition_to_solid	0.00273551085983102	0.0127717951281136
rho_perm_pear	All_Ag3_transition_to_solid vs All_Ag4_solid_diet	-0.000378122774652567	0.0133743995433964
n_KO	All_Ag1_breastmilk vs All_Ag2_breastmilk/complementary	5921.66666666667	275.841471283456
n_KO	All_Ag2_breastmilk/complementary vs All_Ag3_transition_to_solid	5921.66666666667	275.841471283456
n_KO	All_Ag3_transition_to_solid vs All_Ag4_solid_diet	5921.66666666667	275.841471283456
rho_obs_spear	All_Ag1_breastmilk vs All_Ag2_breastmilk/complementary	0.74322716751719	0.00819100814472673
rho_obs_spear	All_Ag2_breastmilk/complementary vs All_Ag3_transition_to_solid	0.594501484152631	0.0243759986903838
rho_obs_spear	All_Ag3_transition_to_solid vs All_Ag4_solid_diet	0.346807726171848	0.0059302355368049
rho_obs_pear	All_Ag1_breastmilk vs All_Ag2_breastmilk/complementary	0.765675098563265	0.00870573049859558
rho_obs_pear	All_Ag2_breastmilk/complementary vs All_Ag3_transition_to_solid	0.556168213199056	0.0352444256294133
rho_obs_pear	All_Ag3_transition_to_solid vs All_Ag4_solid_diet	0.422832092737087	0.0187568879544124
p_perm_one_sided_spear	All_Ag1_breastmilk vs All_Ag2_breastmilk/complementary	0.00990099009900991	0
p_perm_one_sided_spear	All_Ag2_breastmilk/complementary vs All_Ag3_transition_to_solid	0.00990099009900991	0
p_perm_one_sided_spear	All_Ag3_transition_to_solid vs All_Ag4_solid_diet	0.00990099009900991	0
p_perm_one_sided_pear	All_Ag1_breastmilk vs All_Ag2_breastmilk/complementary	0.00990099009900991	0
p_perm_one_sided_pear	All_Ag2_breastmilk/complementary vs All_Ag3_transition_to_solid	0.00990099009900991	0
p_perm_one_sided_pear	All_Ag3_transition_to_solid vs All_Ag4_solid_diet	0.00990099009900991	0
rho_perm_spear_lo	All_Ag1_breastmilk vs All_Ag2_breastmilk/complementary	-0.0282092847436493	0.00168630266429415
rho_perm_spear_lo	All_Ag2_breastmilk/complementary vs All_Ag3_transition_to_solid	-0.0211504972873695	0.000688980505177733
rho_perm_spear_lo	All_Ag3_transition_to_solid vs All_Ag4_solid_diet	-0.0252583049189206	0.00168009855240294
rho_perm_spear_hi	All_Ag1_breastmilk vs All_Ag2_breastmilk/complementary	0.0316267968805773	0.00242563584085943
rho_perm_spear_hi	All_Ag2_breastmilk/complementary vs All_Ag3_transition_to_solid	0.0248583825000263	0.0033586266246603
rho_perm_spear_hi	All_Ag3_transition_to_solid vs All_Ag4_solid_diet	0.0259972326853644	0.000628492622231779
